# pan-MHC and cross-Species Prediction of T Cell Receptor-Antigen Binding

**DOI:** 10.1101/2023.12.01.569599

**Authors:** Yi Han, Yuqiu Yang, Yanhua Tian, Farjana J. Fattah, Mitchell S. von Itzstein, Yifei Hu, Minying Zhang, Xiongbin Kang, Donghan M. Yang, Jialiang Liu, Yaming Xue, Chaoying Liang, Indu Raman, Chengsong Zhu, Olivia Xiao, Jonathan E. Dowell, Jade Homsi, Sawsan Rashdan, Shengjie Yang, Mary E. Gwin, David Hsiehchen, Yvonne Gloria-McCutchen, Ke Pan, Fangjiang Wu, Don Gibbons, Xinlei Wang, Cassian Yee, Junzhou Huang, Alexandre Reuben, Chao Cheng, Jianjun Zhang, David E. Gerber, Tao Wang

## Abstract

Profiling the binding of T cell receptors (TCRs) of T cells to antigenic peptides presented by MHC proteins is one of the most important unsolved problems in modern immunology. Experimental methods to probe TCR-antigen interactions are slow, labor-intensive, costly, and yield moderate throughput. To address this problem, we developed pMTnet-omni, an Artificial Intelligence (AI) system based on hybrid protein sequence and structure information, to predict the pairing of TCRs of αβ T cells with peptide-MHC complexes (pMHCs). pMTnet-omni is capable of handling peptides presented by both class I and II pMHCs, and capable of handling both human and mouse TCR-pMHC pairs, through information sharing enabled this hybrid design. pMTnet-omni achieves a high overall Area Under the Curve of Receiver Operator Characteristics (AUROC) of 0.888, which surpasses competing tools by a large margin. We showed that pMTnet-omni can distinguish binding affinity of TCRs with similar sequences. Across a range of datasets from various biological contexts, pMTnet-omni characterized the longitudinal evolution and spatial heterogeneity of TCR-pMHC interactions and their functional impact. We successfully developed a biomarker based on pMTnet-omni for predicting immune-related adverse events of immune checkpoint inhibitor (ICI) treatment in a cohort of 57 ICI-treated patients. pMTnet-omni represents a major advance towards developing a clinically usable AI system for TCR-pMHC pairing prediction that can aid the design and implementation of TCR-based immunotherapeutics.
