## Supplementary material for "pan-MHC and cross-Species Prediction of T Cell Receptor-Antigen Binding": Sup. Table 1

### Sheet: Sheet1
Human/mouse	CDR3a/CDR3b	Train/validate	Dataset	Link
Human	b	Train	Intrathecal activation of CD8+ memory T cells in IgG4-related disease of the brain parenchyma	immuneACCESS Data (adaptivebiotech.com)
Human	b	Train	Polyfunctional, Proinflammatory, Tissue-Resident Memory Phenotype and Function of Synovial Interleukin-17A+CD8+ T Cells in Psoriatic Arthritis	immuneACCESS Data (adaptivebiotech.com)
Human	b	Train	Resident memory and recirculating memory T cells cooperate to maintain disease in a mouse model of vitiligo	immuneACCESS Data (adaptivebiotech.com)
Human	b	Train	CD4+ and CD8+ autoreactive T cells in narcolepsy patients target self-antigens of hypocretin-producing neurons	immuneACCESS Data (adaptivebiotech.com)
Human	b	Train	Memory B Cells Activate Brain-Homing, Autoreactive CD4+ T Cells in Multiple Sclerosis	immuneACCESS Data (adaptivebiotech.com)
Human	b	Train	Identification of novel STAT5B mutations and characterization of TCRβ signatures in CD4+ T-cell large granular lymphocyte leukemia	immuneACCESS Data (adaptivebiotech.com)
Human	b	Train	A phase Ib study of preoperative, locoregional IRX-2 cytokine immunotherapy to prime immune responses in patients with early stage breast cancer	immuneACCESS Data (adaptivebiotech.com)
Human	b	Train	Genomic and TCR Repertoire Intratumor Heterogeneity of Small-cell Lung Cancer and its Impact on Survival	immuneACCESS Data (adaptivebiotech.com)
Human	b	Train	Proteogenomic Discovery of Neoantigens Facilitates Personalized Multi-antigen Targeted T cell Immunotherapy for Brain Tumors	immuneACCESS Data (adaptivebiotech.com)
Human	b	Train	Differential effects of PD-1 and CTLA-4 blockade on the melanoma-reactive CD8 T cell response	immuneACCESS Data (adaptivebiotech.com)
Human	b	Train	Treatment-induced immune cell priming as a potential explanation for an outstanding anti-tumor response in a patient with metastatic colorectal cancer	immuneACCESS Data (adaptivebiotech.com)
Human	b	Train	Neoadjuvant anti-OX40 (MEDI6469) therapy in patients with head and neck squamous cell carcinoma activates and expands antigen-specific tumor-infiltrating T cells	immuneACCESS Data (adaptivebiotech.com)
Human	b	Train	Distinct T cell receptor repertoire diversity of clinically defined high-grade serous ovarian cancer treatment subgroups	immuneACCESS Data (adaptivebiotech.com)
Human	b	Train	Radiation induces dynamic changes to the T cell repertoire in renal cell carcinoma patients	immuneACCESS Data (adaptivebiotech.com)
Human	b	Train	Intratumoral heterogeneity and clonal evolution in liver cancer	immuneACCESS Data (adaptivebiotech.com)
Human	b	Train	T cell receptor sequencing-based assay identifies cross-reactive recall CD8+ T cell clonotypes against autologous HIV-1 epitope variants	immuneACCESS Data (adaptivebiotech.com)
Human	b	Train	Expansion of Unique Hepatitis C Virus Specific Public CD8+ T Cell Clonotypes during Acute Infection and Reinfection	immuneACCESS Data (adaptivebiotech.com)
Human	b	Train	Multifactorial Heterogeneity of Virus-specific T Cells and Association with the Progression of Human Chronic Hepatitis B Infection	immuneACCESS Data (adaptivebiotech.com)
Human	b	Train	Clonal analysis of immunodominance and cross-reactivity of the CD4 T cell response to SARS-CoV-2	immuneACCESS Data (adaptivebiotech.com)
Human	b	Train	A Public BCR Present in a Unique Dual-Receptor-Expressing Lymphocyte from Type 1 Diabetes Patients Encodes a Potent T Cell Autoantigen	immuneACCESS Data (adaptivebiotech.com)
Mouse	b	Train	Strong selection of a few dominant CD8 clones in a TLR7-dependent autoimmune mouse model	immuneACCESS Data (adaptivebiotech.com)
Mouse	b	Train	High throughput T cell receptor sequencing identifies clonally expanded CD8+ T cell populations in Alopecia Areata	immuneACCESS Data (adaptivebiotech.com)
Mouse	b	Train	Single cell analysis of host response to helminth infection reveals the clonal breadth, heterogeneity, and tissue-specific programming of the responding CD4+ T cell repertoire	immuneACCESS Data (adaptivebiotech.com)
Mouse	b	Train	A local macrophage chemokine network sustains protective tissue-resident memory CD4 T cells.	immuneACCESS Data (adaptivebiotech.com)
Mouse	b	Train	ATR-mediated CD47 and PD-L1 upregulation restricts radiotherapy-induced immune priming and abscopal responses in colorectal cancer	immuneACCESS Data (adaptivebiotech.com)
Mouse	b	Train	Sensory nerves in melanoma impede the formation of tertiary lymphoid structures and anti-tumor immune responses	immuneACCESS Data (adaptivebiotech.com)
Mouse	b	Train	CD200 Blockade Modulates Tumor Immune Microenvironment but Fails to Show Efficacy in Inhibiting Tumor Growth in a Murine Model of Melanoma	immuneACCESS Data (adaptivebiotech.com)
Mouse	b	Train	Low neoantigen expression and poor T cell priming underlie early immune escape in colorectal cancer	immuneACCESS Data (adaptivebiotech.com)
Mouse	b	Train	The immune suppressive microenvironment affects efficacy of radio-immunotherapy in brain metastasis	immuneACCESS Data (adaptivebiotech.com)
Mouse	b	Train	Cancer cell CCR2 orchestrates suppression of the adaptive immune response	immuneACCESS Data (adaptivebiotech.com)
Mouse	b	Train	The evolution of thymic lymphomas in p53 knockout mice	immuneACCESS Data (adaptivebiotech.com)
Mouse	b	Train	A subset of cytotoxic effector memory T cells enhances CAR T cell efficacy in a model of pancreatic ductal adenocarcinoma	immuneACCESS Data (adaptivebiotech.com)
Mouse	b	Train	T-cell CX3CR1 expression as a dynamic blood-based biomarker of response to immune checkpoint inhibitors	immuneACCESS Data (adaptivebiotech.com)
Mouse	b	Train	Rational design of anti-GITR-based combination immunotherapy.	immuneACCESS Data (adaptivebiotech.com)
Mouse	b	Train	Low-dose radiation accelerates aging of the T-cell receptor repertoire in CBA/Ca mice	immuneACCESS Data (adaptivebiotech.com)
Mouse	b	Train	Generation of higher affinity T cell receptors by antigen-driven differentiation of progenitor T cells in vitro	immuneACCESS Data (adaptivebiotech.com)
Mouse	b	Train	Primary germinal center-resident T follicular helper cells are a physiologically distinct subset of CXCR5hiPD-1hi T follicular helper cells	immuneACCESS Data (adaptivebiotech.com)
Mouse	b	Train	The RAG1 N-terminal region regulates the efficiency and pathways of synapsis for V(D)J recombination	immuneACCESS Data (adaptivebiotech.com)
Mouse	b	Train	Thymic involution impairs development and function of a self-antigen-specific Treg clone	immuneACCESS Data (adaptivebiotech.com)
Mouse	b	Train	T cell receptor diversity and lineage relationship between virus-specific CD8 T cell subsets during chronic LCMV infection	immuneACCESS Data (adaptivebiotech.com)
Mouse	b	Train	Effector TH17 cells give rise to long-lived Trm cells that are essential for an immediate response against bacterial infection	immuneACCESS Data (adaptivebiotech.com)
Mouse	b	Train	Negative Co-stimulation Constrains T Cell Differentiation by Imposing Boundaries on Possible Cell States	immuneACCESS Data (adaptivebiotech.com)
Mouse	b	Train	Molecular constraints on CDR3 for thymic selection of MHC-restricted TCRs from a random pre-selection repertoire	immuneACCESS Data (adaptivebiotech.com)
Mouse	b	Train	Helios+ and Helios− Treg subpopulations are phenotypically and functionally distinct and express dissimilar TCR repertoires	immuneACCESS Data (adaptivebiotech.com)
Mouse	b	Train	Hypomorphic Rag1 mutations alter the preimmune repertoire at early stages of lymphoid development	immuneACCESS Data (adaptivebiotech.com)
Mouse	b	Train	Rapid evolution of the CD8+ T cell receptor repertoire in neonatal mice	immuneACCESS Data (adaptivebiotech.com)
Mouse	b	Train	Common clonal origin of central and resident memory T cells following skin immunization	immuneACCESS Data (adaptivebiotech.com)
Mouse	b	Train	The combined effect of FGFR inhibition and PD-1 blockade promote tumor-intrinsic induction of antitumor immunity	immuneACCESS Data (adaptivebiotech.com)
Mouse	b	Train	Efficient tumor clearance and diversified immunity through neoepitope vaccines and combinatorial immunotherapy	immuneACCESS Data (adaptivebiotech.com)
Mouse	b	Train	Autologous iPSC-Based Vaccines Elicit Anti-tumor Responses In Vivo	immuneACCESS Data (adaptivebiotech.com)
Mouse	b	Train	Radiotherapy and CTLA-4 blockade shape the TCR repertoire of tumor-infiltrating T cells	immuneACCESS Data (adaptivebiotech.com)
Mouse	b	Train	Fractionated radiation therapy stimulates anti-tumor immunity mediated by both resident and infiltrating polyclonal T-cell populations when combined with PD1 blockade	immuneACCESS Data (adaptivebiotech.com)
Mouse	a	Train	GSM6211135	https://www.ncbi.nlm.nih.gov/geo
Mouse	a	Train	GSE180045	https://www.ncbi.nlm.nih.gov/geo
Mouse	a	Train	GSE181442	https://www.ncbi.nlm.nih.gov/geo
Mouse	a	Train	GSE201730	https://www.ncbi.nlm.nih.gov/geo
Mouse	a	Train	GSE201268	https://www.ncbi.nlm.nih.gov/geo
Mouse	a	Train	GSE197339	https://www.ncbi.nlm.nih.gov/geo
Mouse	a	Train	GSE153383	https://www.ncbi.nlm.nih.gov/geo
Mouse	a	Train	GSE177900	https://www.ncbi.nlm.nih.gov/geo
Mouse	a	Train	GSE178085	https://www.ncbi.nlm.nih.gov/geo
Mouse	a	Train	GSE137493	https://www.ncbi.nlm.nih.gov/geo
Mouse	a	Train	GSE179710	https://www.ncbi.nlm.nih.gov/geo
Mouse	a	Train	GSE179708	https://www.ncbi.nlm.nih.gov/geo
Mouse	a	Train	GSE158608	https://www.ncbi.nlm.nih.gov/geo
Mouse	a	Train	GSE169228	https://www.ncbi.nlm.nih.gov/geo
Mouse	a	Train	GSM5379862	https://www.ncbi.nlm.nih.gov/geo
Mouse	a	Train	GSM5379861	https://www.ncbi.nlm.nih.gov/geo
Mouse	a	Train	GSM5379860	https://www.ncbi.nlm.nih.gov/geo
Mouse	a	Train	GSM5379859	https://www.ncbi.nlm.nih.gov/geo
Mouse	a	Train	GSE200608	https://www.ncbi.nlm.nih.gov/geo
Mouse	a	Train	GSE196337	https://www.ncbi.nlm.nih.gov/geo
Mouse	a	Train	GSE174789	https://www.ncbi.nlm.nih.gov/geo
Mouse	a	Train	GSE193475	https://www.ncbi.nlm.nih.gov/geo
Mouse	a	Train	GSE180288	https://www.ncbi.nlm.nih.gov/geo
Mouse	a	Train	GSE188320	https://www.ncbi.nlm.nih.gov/geo
Mouse	a	Train	GSE176210	https://www.ncbi.nlm.nih.gov/geo
Mouse	a	Train	GSE169238	https://www.ncbi.nlm.nih.gov/geo
Mouse	a	Train	GSE166303	https://www.ncbi.nlm.nih.gov/geo
Mouse	a	Train	GSE168944	https://www.ncbi.nlm.nih.gov/geo
Mouse	a	Train	GSE174241	https://www.ncbi.nlm.nih.gov/geo
Mouse	a	Train	GSE168607	https://www.ncbi.nlm.nih.gov/geo
Mouse	a	Train	GSE158803	https://www.ncbi.nlm.nih.gov/geo
Mouse	a	Train	GSE158896	https://www.ncbi.nlm.nih.gov/geo
Mouse	a	Train	GSE158278	https://www.ncbi.nlm.nih.gov/geo
Mouse	a	Train	GSE157453	https://www.ncbi.nlm.nih.gov/geo
Mouse	a	Train	GSE155619	https://www.ncbi.nlm.nih.gov/geo
Mouse	a	Train	GSE147182	https://www.ncbi.nlm.nih.gov/geo
Mouse	a	Train	GSE116390	https://www.ncbi.nlm.nih.gov/geo
Mouse	a	Train	GSE195964	https://www.ncbi.nlm.nih.gov/geo
human	a	Train	Durable expansion of TCR-δ meta-clonotypes after BCG revaccination in humans	immuneACCESS Data (adaptivebiotech.com)
human	a	Train	SASH3 variants cause a novel form of X-linked combined immunodeficiency with immune dysregulation	immuneACCESS Data (adaptivebiotech.com)
human	a	Train	Humans with inherited T cell CD28 deficiency are susceptible to skin papillomaviruses but are otherwise healthy	immuneACCESS Data (adaptivebiotech.com)
human	a	Train	Generation of self-reactive, shared T-cell receptor α chains in the human thymus	immuneACCESS Data (adaptivebiotech.com)
human	a	Train	Human thymic T cell repertoire is imprinted with strong convergence to shared sequences	immuneACCESS Data (adaptivebiotech.com)
human	a	Train	Differential skewing of donor-unrestricted and gd T cell repertoires in tuberculosis-infected human lungs	immuneACCESS Data (adaptivebiotech.com)
human	a	Train	Epstein-Barr Virus Epitope–Major Histocompatibility Complex Interaction Combined with Convergent Recombination Drives Selection of Diverse T Cell Receptor alpha and beta Repertoires	immuneACCESS Data (adaptivebiotech.com)
human	a	Train	T cell clonal expansions in ileal Crohn’s disease are associated with smoking behaviour and postoperative recurrence	immuneACCESS Data (adaptivebiotech.com)
human	a	Train	Human thymopoiesis is influenced by a common genetic variant within the TCRA-TCRD locus.	immuneACCESS Data (adaptivebiotech.com)
human	a	Train	A diverse lipid antigen-specific T cell receptor repertoire is clonally expanded during active tuberculosis	immuneACCESS Data (adaptivebiotech.com)
human	a	Train	Human TCR-MHC coevolution after divergence from mice includes increased non-template-encoded CDR3 diversity	immuneACCESS Data (adaptivebiotech.com)
human	a	Train	Broad TCR repertoire and diverse structural solutions for recognition of an immunodominant CD8+ T cell epitope	immuneACCESS Data (adaptivebiotech.com)
human	a	Train	Origin and evolution of the T-cell repertoire after posttransplantation cyclophosphamide	immuneACCESS Data (adaptivebiotech.com)
human	a	Train	GSE200173	https://www.ncbi.nlm.nih.gov/geo
human	a	Train	GSE208262	https://www.ncbi.nlm.nih.gov/geo
human	a	Train	GSE197619	https://www.ncbi.nlm.nih.gov/geo
human	a	Train	GSE168940	https://www.ncbi.nlm.nih.gov/geo
human	a	Train	GSE208337	https://www.ncbi.nlm.nih.gov/geo
human	a	Train	GSE195964	https://www.ncbi.nlm.nih.gov/geo
human	a	Train	GSE200996	https://www.ncbi.nlm.nih.gov/geo
human	a	Train	GSE200215	https://www.ncbi.nlm.nih.gov/geo
human	a	Train	GSE185386	https://www.ncbi.nlm.nih.gov/geo
human	a	Train	GSE193220	https://www.ncbi.nlm.nih.gov/geo
human	a	Train	GSE197452	https://www.ncbi.nlm.nih.gov/geo
human	a	Train	GSE169441	https://www.ncbi.nlm.nih.gov/geo
human	a	Train	GSE189126	https://www.ncbi.nlm.nih.gov/geo
human	a	Train	GSE188620	https://www.ncbi.nlm.nih.gov/geo
human	a	Train	GSE172403	https://www.ncbi.nlm.nih.gov/geo
human	a	Train	GSE195674	https://www.ncbi.nlm.nih.gov/geo
human	a	Train	GSE200107	https://www.ncbi.nlm.nih.gov/geo
human	a	Train	GSE178245	https://www.ncbi.nlm.nih.gov/geo
human	a	Train	GSE168859	https://www.ncbi.nlm.nih.gov/geo
human	a	Train	GSE186368	https://www.ncbi.nlm.nih.gov/geo
human	a	Train	GSE169086	https://www.ncbi.nlm.nih.gov/geo
human	a	Train	GSE181061	https://www.ncbi.nlm.nih.gov/geo
human	a	Train	GSE181046	https://www.ncbi.nlm.nih.gov/geo
human	a	Train	GSE182651	https://www.ncbi.nlm.nih.gov/geo
human	a	Train	GSE165851	https://www.ncbi.nlm.nih.gov/geo
human	a	Train	GSE165045	https://www.ncbi.nlm.nih.gov/geo
human	a	Train	GSE176201	https://www.ncbi.nlm.nih.gov/geo
human	a	Train	GSE180268	https://www.ncbi.nlm.nih.gov/geo
human	a	Train	GSE150825	https://www.ncbi.nlm.nih.gov/geo
human	a	Train	GSE162499	https://www.ncbi.nlm.nih.gov/geo
human	a	Train	GSE167118	https://www.ncbi.nlm.nih.gov/geo
human	a	Train	GSE169603	https://www.ncbi.nlm.nih.gov/geo
human	a	Train	GSE169610	https://www.ncbi.nlm.nih.gov/geo
human	a	Train	GSE165193	https://www.ncbi.nlm.nih.gov/geo
human	a	Train	GSE163005	https://www.ncbi.nlm.nih.gov/geo
human	a	Train	GSE135051	https://www.ncbi.nlm.nih.gov/geo
human	a	Train	GSE139555	https://www.ncbi.nlm.nih.gov/geo
human	a	Train	GSE146826	https://www.ncbi.nlm.nih.gov/geo
human	a	Train	GSE145926	https://www.ncbi.nlm.nih.gov/geo
human	a	Train	GSE145328	https://www.ncbi.nlm.nih.gov/geo
human	a	Train	GSE144469	https://www.ncbi.nlm.nih.gov/geo
human	a	Train	GSE111360	https://www.ncbi.nlm.nih.gov/geo
human	a	Train	GSE114724	https://www.ncbi.nlm.nih.gov/geo
human	a	Train	TCGA
human	a	Train	iReceptor
Human	a+b	Validate	Integrated GEX, TotalSeq™-C, and TCR Analysis of Chromium Connect Generated Library from 5k CMV+ T cells	https://www.10xgenomics.com
Human	a+b	Validate	10k Bone Marrow Mononuclear Cells (BMMNCs), 5' v2.0 (without intronic reads)	https://www.10xgenomics.com
Human	a+b	Validate	10k Bone Marrow Mononuclear Cells (BMMNCs), 5' v2.0 (with intronic reads)	https://www.10xgenomics.com
Human	a+b	Validate	10k Human PBMCs, 5' v2.0, Chromium X (with intronic reads)	https://www.10xgenomics.com
Human	a+b	Validate	10k Human PBMCs, 5' v2.0, Chromium X (without intronic reads)	https://www.10xgenomics.com
Human	a+b	Validate	10k 1:1 Mixture of Jurkat and MM1S Cells, 5' v2.0, Chromium X	https://www.10xgenomics.com
Human	a+b	Validate	20k 1:1 Mixture of Jurkat and MM1S Cells, 5' HT v2.0	https://www.10xgenomics.com
Human	a+b	Validate	10k bone marrow mononuclear cells (BMMNCs), 5' v2.0	https://www.10xgenomics.com
Human	a+b	Validate	20k bone marrow mononuclear cells (BMMNCs), 5' HT v2.0	https://www.10xgenomics.com
Human	a+b	Validate	10k T-PLL cells, sorted, 5' v2.0	https://www.10xgenomics.com
Human	a+b	Validate	20k T-PLL cells, sorted, 5' HT v2.0	https://www.10xgenomics.com
Human	a+b	Validate	10k T-PLL cells, unsorted, 5' v2.0	https://www.10xgenomics.com
Human	a+b	Validate	20k T-PLL cells, unsorted, 5' HT v2.0	https://www.10xgenomics.com
Human	a+b	Validate	10k Human PBMCs, 5' v2.0, Chromium Controller	https://www.10xgenomics.com
Human	a+b	Validate	10k Human PBMCs, 5' v2.0, Chromium X	https://www.10xgenomics.com
Human	a+b	Validate	20k Human PBMCs, 5' HT v2.0	https://www.10xgenomics.com
Human	a+b	Validate	Integrated GEX and VDJ analysis of Connect generated library from human PBMCs	https://www.10xgenomics.com
Human	a+b	Validate	Integrated GEX and VDJ analysis of Connect generated library from human melanoma	https://www.10xgenomics.com
Human	a+b	Validate	Human PBMC from a Healthy Donor, 10k cells (v2) (ranger 5.0)	https://www.10xgenomics.com
Human	a+b	Validate	Human PBMC from a Healthy Donor, 10k cells (v2) (ranger 4.0)	https://www.10xgenomics.com
Human	a+b	Validate	Human PBMC from a Healthy Donor, 10k cells - multi (v2)	https://www.10xgenomics.com
Human	a+b	Validate	Human T cells from a Healthy Donor, 1k cells - multi (v2)	https://www.10xgenomics.com
Human	a+b	Validate	Human PBMC from a Healthy Donor, 1k cells (v1.1)	https://www.10xgenomics.com
Human	a+b	Validate	Human PBMC from a Healthy Donor, 1k cells (v2)	https://www.10xgenomics.com
Human	a+b	Validate	Melanoma Tumor Derived Cells (v1.1)	https://www.10xgenomics.com
Human	a+b	Validate	Melanoma Tumor Derived Cells (v2)	https://www.10xgenomics.com
Human	a+b	Validate	PBMCs of a Healthy Donor (Next GEM v1.1)	https://www.10xgenomics.com
Human	a+b	Validate	PBMCs of a Healthy Donor (Next GEM v1.1, 150x150)	https://www.10xgenomics.com
Human	a+b	Validate	PBMCs of a Healthy Donor (v1)	https://www.10xgenomics.com
Human	a+b	Validate	PBMCs of a Healthy Donor (v1, 150x150)	https://www.10xgenomics.com
Human	a+b	Validate	NSCLC tumor	https://www.10xgenomics.com
Human	a+b	Validate	NSCLC tumor - TCR enrichment from amplified cDNA	https://www.10xgenomics.com
Human	a+b	Validate	CD8+ T cells of Healthy Donor 1	https://www.10xgenomics.com
Human	a+b	Validate	CD8+ T cells of Healthy Donor 2	https://www.10xgenomics.com
Human	a+b	Validate	CD8+ T cells of Healthy Donor 3	https://www.10xgenomics.com
Human	a+b	Validate	CD8+ T cells of Healthy Donor 4	https://www.10xgenomics.com
Human	a+b	Validate	PBMCs of a healthy donor - TCR enrichment from amplified cDNA	https://www.10xgenomics.com
Mouse	a+b	Validate	PBMCs from BALB/c mice - TCR enrichment from amplified cDNA	https://www.10xgenomics.com
Mouse	a+b	Validate	PBMCs from C57BL/6 mice - TCR enrichment from amplified cDNA	https://www.10xgenomics.com
Mouse	a+b	Validate	PBMCs from C57BL/6 mice (v1)	https://www.10xgenomics.com
Mouse	a+b	Validate	PBMCs from C57BL/6 mice (v1, 150x150)	https://www.10xgenomics.com
Mouse	a+b	Validate	PBMCs from C57BL/6 mice (Next GEM v1.1)	https://www.10xgenomics.com
Mouse	a+b	Validate	PBMCs from C57BL/6 mice (Next GEM v1.1, 150x150)	https://www.10xgenomics.com
Mouse	a+b	Validate	T cells from BALB/c Mice 1k cells - multi (v2)	https://www.10xgenomics.com
Mouse	a+b	Validate	Splenocytes from C57BL/6 mice, 10k cells (v2)	https://www.10xgenomics.com
Mouse	a+b	Validate	Splenocytes from C57BL/6 mice, 1k cells (v1.1)	https://www.10xgenomics.com
Mouse	a+b	Validate	Splenocytes from C57BL/6 mice, 1k cells (v2)	https://www.10xgenomics.com
Mouse	a+b	Validate	Integrated GEX and VDJ analysis of Connect generated library from mouse PBMCs	https://www.10xgenomics.com
Mouse	a+b	Validate	Integrated GEX and VDJ analysis of Connect generated library from mouse splenocytes	https://www.10xgenomics.com
