## Supplementary material for "pan-MHC and cross-Species Prediction of T Cell Receptor-Antigen Binding": Sup. Table 2

### Sheet: Sheet1
Cohort	Train/validate	Raw data link	Sample size
IEDB	Training	https://www.iedb.org/database_export_v3.php	2622 complete human pMHC1 pairs, 36866 incomplate human pMHC1 pairs, 369 complete human pMHC2 pairs, 168 incomplate human pMHC2 pairs, 1292 complete mouse pMHC pairs, 141 incomplete mouse pMHC pairs
VDJdb	Training	https://vdjdb.cdr3.net/	15376 complete human pMHC1 pairs, 13261 incomplete human pMHC1 pairs, 219 complete human pMHC2 pairs, 2245 incomplete human pMHC2 pairs, 1292 complete mouse pMHC pairs, 613 incomplete mouse pMHC pairs
TetTCR-Seq	Training	https://pubmed.ncbi.nlm.nih.gov/30418433/	775 complete human pMHC1 pairs, 424 incomplete human pMHC1 pairs
PIRD	Training	https://db.cngb.org/pird/	151 complete human pMHC1 pairs, 3005 incomplete human pMHC1 pairs, 6 complete human pMHC2 pairs, 32 incomplete human pMHC2 pairs
TetTCR-SeqHD_train	Training	https://www.nature.com/articles/s41590-021-01073-2	2214 complete human pMHC1 pairs, 2857 incomplete human pMHC1 pairs
McPAS	Training	http://friedmanlab.weizmann.ac.il/McPAS-TCR/	212 complete human pMHC1 pairs, 1535 incomplete human pMHC1 pairs, 3 complete human pMHC2 pairs, 168 incomplete human pMHC2 pairs
Glanville	Training	https://www.nature.com/articles/nature22976#s1	106 complete human pMHC1 pairs, 3045 incomplete human pMHC1 pairs, 30 complete human pMHC2 pairs, 43 incomplete human pMHC2 pairs
CMV	Training	http://www.jimmunol.org/content/jimmunol/early/2018/12/23/jimmunol.1801401.full.pdf?with-ds=yes	953 incomplete human pMHC1 pairs
Francis	Training	https://www.science.org/doi/full/10.1126/sciimmunol.abk3070	845 complete human pMHC1 pairs, 618 incomplete human pMHC1 pairs
Lineburg	Training	https://www.sciencedirect.com/science/article/pii/S1074761321001680	30 complete human pMHC1 pairs, 86 incomplete human pMHC1 pairs
minervina	Training	https://www.nature.com/articles/s41590-022-01184-4#additional-information	2477 complete human pMHC1 pairs, 1286 incomplete human pMHC1 pairs
Ishigaki	Training	https://www.nature.com/articles/s41588-022-01032-z#Sec29	90 incomplete human pMHC2 pairs
Tsuruta	Training	https://www.tandfonline.com/doi/full/10.1080/2162402X.2017.1415687	30 incomplete human pMHC2 pairs
Luo	Training	https://www.pnas.org/doi/full/10.1073/pnas.1818150116	1168 complete human pMHC2 pairs, 887 incomlete human pMHC2 pairs
Mudd	Training	https://www.sciencedirect.com/science/article/pii/S0092867421014896	394 complete human pMHC2 pairs, and 56 incomplete human pMHC2 pairs
Kasmani	Training	https://www.life-science-alliance.org/content/5/10/e202201503.abstract	636 complete mouse pMHC pairs, 321 incomplete mouse pMHC pairs
10X	Training	A new way of exploring immunity: Linking highly multiplexed antigen recognition to immune repertoire and phenotype - 10x Genomics	8329 complete human pMHC1 pairs, 2908 incomplete human pMHC1 pairs
Saigusa	Training	https://www.nature.com/articles/s44161-022-00063-3	52 complete human pMHC2 pairs, 62 incomplete human pMHC2 pairs
Peng	Training	https://www.nature.com/articles/s41590-021-01084-z#Sec40	92 complete human pMHC1 pairs
10X2	Validate	Redefining Cellular Phenotyping: Comprehensive Characterization and Resolution of the Antigen-Specific T Cell Response - 10x Genomics	5 complete human pMHC1 pairs
TCR3d	Validate	https://tcr3d.ibbr.umd.edu/	93 complete human pMHC1 pairs, 44 complete mouse pMHC pairs
NeoScreen	Validate	https://www.nature.com/articles/s41587-021-01072-6#Sec23	25 complete human pMHC1 pairs
TetTCR-SeqHD_validate	Validate	https://www.nature.com/articles/s41590-021-01073-2	3 complete human pMHC1 pairs
Joglekar	Validate	https://www.ncbi.nlm.nih.gov/pmc/articles/PMC6755906/	19 complete human pMHC1 pairs
ATLAS	Validate	http://atlas.wenglab.org/web/downloads.php	12 complete human pMHC1 pairs, 1 complete human pMHC2 pairs, 1 complete mouse pMHC pairs
Chen	Validate	https://www.ncbi.nlm.nih.gov/pmc/articles/PMC5472051/#SD2	21 complete human pMHC1 pairs
Orphan	Validate	https://www.ncbi.nlm.nih.gov/pubmed/29275860	5 complete human pMHC1 pairs
Ueno	Validate	http://www.jimmunol.org/content/jimmunol/169/9/4961.full.pdf	4 complete human pMHC1 pairs
Burrows	Validate	http://jem.rupress.org/content/jem/182/6/1703.full.pdf	1 complete human pMHC1 pairs
Grant	Validate	https://www.ncbi.nlm.nih.gov/pmc/articles/PMC5114392/	54 complete human pMHC1 pairs
Shimizu	Validate	https://www.nature.com/articles/srep03097	5 complete human pMHC1 pairs
Lichterfeld	Validate	https://academic.oup.com/intimm/article/18/7/1179/676085	9 complete human pMHC1 pairs
Motozono	Validate	https://www.ncbi.nlm.nih.gov/pmc/articles/PMC3962895/	17 complete human pMHC1 pairs
Ogunshola	Validate	https://www.nature.com/articles/s41467-018-07209-7	8 complete human pMHC1 pairs
Yu	Validate	https://journals.asm.org/doi/10.1128/JVI.01580-06	17 complete human pMHC1 pairs
p53R175H	Validate	https://www.nature.com/articles/s41467-020-16755-y	3 complete human pMHC1 pairs
Peri	Validate	https://www.jci.org/articles/view/129466	4 complete human pMHC1 pairs
Sim	Validate	https://www.pnas.org/content/117/23/12826.short	3 complete human pMHC1 pairs
Braunlein	Validate	https://www.ncbi.nlm.nih.gov/pmc/articles/PMC8438848/	7 complete human pMHC1 pairs
hT27	Validate	https://onlinelibrary.wiley.com/doi/full/10.1002/eji.202049007	12 complete human pMHC1 pairs
Sooda	Validate	https://researchrepository.murdoch.edu.au/id/eprint/54110/	13 complete human pMHC1 pairs
Rowntree	Validate	https://www.jimmunol.org/content/205/6/1524.abstract	18 complete human pMHC1 pairs
Wagner	Validate	https://www.sciencedirect.com/science/article/pii/S2211124721017186#app2	2 complete human pMHC1 pairs
Wu	Validate	https://www.nature.com/articles/s41467-021-27669-8#additional-information	3 complete human pMHC1 pairs
Mallajosyula	Validate	https://www.science.org/doi/epdf/10.1126/sciimmunol.abg5669	2 complete human pMHC1 pairs
Nguyen	Validate	https://www.ncbi.nlm.nih.gov/pmc/articles/PMC8049468/	16 complete human pMHC1 pairs
Brunk	Validate	https://onlinelibrary.wiley.com/doi/10.1002/eji.202149290	13 complete human pMHC1 pairs
Ciacchi	Validate	https://www.sciencedirect.com/science/article/pii/S002192582200059X	5 complete human pMHC2 pairs
Stadinski	Validate	https://www.nature.com/articles/s41590-019-0414-1#Sec27	24 complete mouse pMHC pairs
Watson	Validate	https://www.sciencedirect.com/science/article/pii/S2211124720308664#bib40	2 complete human pMHC2 pairs
Lu	Validate	https://rupress.org/jem/article/218/12/e20211327/212701/Identification-of-conserved-SARS-CoV-2-spike	12 complete human pMHC2 pairs
Assmus	Validate	https://www.ncbi.nlm.nih.gov/pmc/articles/PMC7511415/pdf/nihms-1618744.pdf	15 complete mouse pHMC pairs
Dahal	Validate	https://www.jbc.org/article/S0021-9258(20)40029-8/fulltext	7 complete human pMHC2 pairs
Uchida	Validate	https://www.sciencedirect.com/science/article/pii/S2352345X20300631	17 complete human pMHC2 pairs
Schinkelshoek	Validate	https://www.sciencedirect.com/science/article/pii/S0165572818305368	11 complete human pMHC2 pairs
Luo2	Validate	https://www.frontiersin.org/articles/10.3389/fimmu.2020.00623/full	3 complete human pMHC1 pairs
Poncette	Validate	https://www.jci.org/articles/view/120391#sd	10 complete human pMHC2 pairs
Wahl	Validate	https://www.science.org/doi/full/10.1126/sciimmunol.abm9644	19 complete human pMHC2 pairs
DeWitt	Validate	https://www.ncbi.nlm.nih.gov/pmc/articles/PMC6162092/pdf/elife-38358.pdf	21 complete human pMHC2 pairs
Huisman	Validate	https://academic.oup.com/jid/advance-article/doi/10.1093/infdis/jiaa512/5893824?login=true	1 complete human pMHC1 pairs
Cobo	Validate	https://www.sciencedirect.com/science/article/pii/S1465324922000792	13 complete human pMHC1 pairs
Moore	Validate	https://www.science.org/doi/full/10.1126/sciimmunol.abj4026	3 complete human pMHC1 pairs
Balko	Validate	https://www.researchsquare.com/article/rs-1315661/v1	3 complete mouse pMHC pairs
Hanada	Validate	https://www.sciencedirect.com/science/article/pii/S1535610822001271	3 complete human pMHC2 pairs, 1 complete human pMHC1 pair
Foy	Validate	https://www.nature.com/articles/s41586-022-05531-1#Sec4	28 complete human pMHC1 pairs
Axelrod	Validate	https://www.nature.com/articles/s41586-022-05432-3#Sec29	1 complete human pMHC1 pair, 3 complete mouse pMHC pairs
Luo3	Validate	https://www.pnas.org/doi/full/10.1073/pnas.2205797119	166 complete human pMHC1 pairs
Ma	Validate	https://pubmed.ncbi.nlm.nih.gov/36130828/	4 complete human pMHC1 pairs
Ting	Validate	https://www.pnas.org/doi/full/10.1073/pnas.1914308117	9 complete human pMHC2 pairs
Note:
1. Pseudo V genes were considered as missing values and incompleted items.
2. Some datasets have duplicated data pairs i.e. some data pairs appear in several different datasets. Duplicates are removed after all datasets are combined together.
