## Supplementary material for "pan-MHC and cross-Species Prediction of T Cell Receptor-Antigen Binding": Sup. Table 3

### Sheet: stats 1.csv
Model+cutoff	Specificity	Sensitivity	F1
pMTnet-Omni 3%	0.99335	0.543103	0.689063
pMTnet-Omni 0.05%	0.999754	0.203202	0.337423
ERGO-II: AE+VDJDB 3%	0.999485	0	0
ERGO-II: AE+VDJDB 0.05%	1	0	0
ERGO-II: AE+MCPAS 3%	1	0	0
ERGO-II: AE+MCPAS 0.05%	1	0	0
ERGO-II: LSTM+VDJDB 3%	1	0	0
ERGO-II: LSTM+VDJDB 0.05%	1	0	0
ERGO-II: LSTM+MCPAS 3%	1	0	0
ERGO-II: LSTM+MCPAS 0.05%	1	0	0
ATM-TCR 3%	0.378279	0.893443	0.357231
ATM-TCR 0.05%	0.581967	0.733607	0.383708
ImRex 3%	0.992155	0.173611	0.28626
ImRex 0.05%	1	0	0
* For each model, the top 3% or 0.05% of TCRs with the best prediction scores are called as binding TCRs, and vice versa
