## Supplementary material for "pan-MHC and cross-Species Prediction of T Cell Receptor-Antigen Binding": Sup. Table 4

### Sheet: Mouse tumor antigens
Gene/Antigen	Reference (Title)
Pdhx	Tumor-associated antigens identified early in mouse mammary tumor development can be effective vaccine targets.
Stk39
Otud6B
Gsn
Swap70
Arpc2
ERK2(Mapk1)	Mutated mitogen-activated protein kinase: A tumor rejection antigen of mouse sarcoma
GPC1	GPC1 specific CAR-T cells eradicate established solid tumor without adverse effects and synergize with anti-PD-1 Ab
P1A(Trap1a)	The shared tumor-specific antigen encoded by mouse gene P1A is a target not only for cytolytic T lymphocytes but also for tumor rejection
TRP-2	T cell defined tumor antigens
Pmel	gp100/pmel 17 Is a Murine Tumor Rejection Antigen: Induction of “Self”-reactive, Tumoricidal T Cells Using High-affinity, Altered Peptide Ligand
AH1	Cancer therapy in mice using a pure population of CD8+ T cell specific to the AH1 tumor rejection antigen
P815A	Murine tumor antigens: is it worth the search?
P815B
gp70
pRL1a (gene:v-akt)
Cyclin B1(434175)	Healthy individuals have T-cell and antibody responses to the tumor antigen cyclin B1 that when elicited in mice protect from cancer
Atrx	SEREX analysis for tumor antigen identification in a mouse model of adenocarcinoma
Krt2-8 (Krt8)	The Tumor Antigen Repertoire Identified in Tumor-Bearing Neu Transgenic Mice Predicts Human Tumor Antigens
Eprs
C3
Lgals8
Srpk1
Rab3ip
Rock1
Swap70
Arhgef2
Gsn
Nsep1 (Yb1)
Usp7
Lztfl1
Xpo5
Matr3
Krt18	Cytokeratins and Tissue Polypeptide Antigen
Krt19
Etaa1	Included according to gene name
Etaa1os
Meta
Ramt1
Trap1a
Tnfrsf10b
Tacstd2
Tnfrsf4
Tnfrsf8
Tnfrsf9
Tnfsf8
Tnfsf9
Tnfrsf21
Tnf
Tnfrsf23
Tnfsf4
Tusc2
Cage1
Ct45a
Ct47
Ct55
Ctag2
Sdccag8
Bcar1
Ofa
Ctt1
Mela
Sart1
Sart3

### Sheet: Human tumor antigens
Gene	Reference
HERV-E	Human Endogenous Retroviruses in Clear Cell Renal Cell Carcinoma: Biological Functions and Clinical Values
AFP	https://en.wikipedia.org/wiki/Tumor_antigen
CEACAM21
CEACAM4
CEACAM7
CEACAM5
CEACAM6
CEACAM3
CEACAM1
CEACAM8
CEACAM20
CEACAM19
CEACAM16
CEACAM18
MUC1
NRAS
MRAS
HRAS
KRAS
ERAS
TP53
SOX2-OT	Harnessing shared antigens and T-cell receptors in cancer: Opportunities and challenges
SOX2
QSOX2
MLANA
BRAF
EPCAM-DT	https://www.ncbi.nlm.nih.gov/books/NBK12961/
EPCAM
EPHA3
TELO2
CAGE1
CCNB1
GAGE10
GAGE12J
GAGE13
GAGE2E
GAGE12B
GAGE12C
GAGE12D
GAGE12F
GAGE12E
GAGE12G
GAGE12H
GAGE1
GAGE2A
SAGE1
XAGE2
XAGE1A
XAGE1B
XAGE5
XAGE3
LAGE3
PRAMEF12
PRAMEF1
PRAMEF11
PRAMEF2
PRAMEF4
PRAMEF10
PRAMEF7
PRAMEF6
PRAMEF27
PRAMEF25
PRAMEF26
PRAMEF9
PRAMEF13
PRAMEF18
PRAMEF5
PRAMEF8
PRAMEF33
PRAMEF15
PRAMEF14
PRAMEF19
PRAMEF17
PRAMEF20
PRAME
SSX2IP
SSX2
SSX2B
PMEL
MC1R
BRCA2
BRCA1
CDK4
TGFBR2
MAGEF1
MAGEL2
MAGEB17
MAGEB18
MAGEB6B
MAGEB6
MAGEB5
MAGEB10
MAGEB2
MAGEB3
MAGEB4
MAGEB1
MAGEB16
MAGED1
MAGED4B
MAGED4
MAGED2
MAGEH1
MAGEE2
MAGEE1
MAGEC3
MAGEC1
MAGEC2
MAGEA9B
MAGEA11
MAGEA9
MAGEA8-AS1
MAGEA8
MAGEA4-AS1
MAGEA4
MAGEA10
MAGEA3
MAGEA2B
MAGEA12
MAGEA2
MAGEA6
MAGEA1
KRTCAP2	ÒIn the light of evolution:Ó keratins as exceptional tumor biomarkers
KRTCAP3
KRTAP5-AS1
KRTAP5-1
KRTAP5-2
KRTAP5-3
KRTAP5-4
KRTAP5-5
KRTAP5-6
KRTAP5-7
KRTAP5-8
KRTAP5-9
KRTAP5-10
KRTAP5-11
KRT80
KRT7
KRT7-AS
KRT86
KRT81
KRT83
KRT85
KRT84
KRT82
KRT75
KRT6B
KRT6C
KRT6A
KRT5
KRT71
KRT74
KRT72
KRT73-AS1
KRT73
KRT2
KRT1
KRT77
KRT76
KRT3
KRT4
KRT79
KRT78
KRT8
KRT18
KRT222
KRT24
KRT25
KRT26
KRT27
KRT28
KRT10
KRT12
KRT20
KRT23
KRT39
KRT40
KRTAP3-3
KRTAP3-2
KRTAP3-1
KRTAP1-5
KRTAP1-4
KRTAP1-3
KRTAP1-1
KRTAP2-1
KRTAP2-2
KRTAP2-3
KRTAP2-4
KRTAP4-7
KRTAP4-8
KRTAP4-16
KRTAP4-9
KRTAP4-11
KRTAP4-12
KRTAP4-6
KRTAP4-5
KRTAP4-4
KRTAP4-3
KRTAP4-2
KRTAP4-1
KRTAP9-1
KRTAP9-2
KRTAP9-3
KRTAP9-8
KRTAP9-4
KRTAP9-9
KRTAP9-6
KRTAP9-7
KRTAP29-1
KRTAP16-1
KRTAP17-1
KRT33A
KRT33B
KRT34
KRT31
KRT37
KRT38
KRT32
KRT35
KRT36
KRT13
KRT15
KRT19
KRT9
KRT14
KRT16
KRT17
KRTDAP
KRTAP24-1
KRTAP25-1
KRTAP26-1
KRTAP27-1
KRTAP23-1
KRTAP13-2
KRTAP13-1
KRTAP13-3
KRTAP13-4
KRTAP15-1
KRTAP19-1
KRTAP19-2
KRTAP19-3
KRTAP19-4
KRTAP19-5
KRTAP19-6
KRTAP19-7
KRTAP22-2
KRTAP6-3
KRTAP6-2
KRTAP22-1
KRTAP6-1
KRTAP20-1
KRTAP20-4
KRTAP20-2
KRTAP20-3
KRTAP21-3
KRTAP21-2
KRTAP21-1
KRTAP8-1
KRTAP7-1
KRTAP11-1
KRTAP19-8
KRTAP10-1
KRTAP10-2
KRTAP10-3
KRTAP10-4
KRTAP10-5
KRTAP10-6
KRTAP10-7
KRTAP10-8
KRTAP10-9
KRTAP10-10
KRTAP10-11
KRTAP12-4
KRTAP12-3
KRTAP12-2
KRTAP12-1
KRTAP10-12
