## Supplementary material for "pan-MHC and cross-Species Prediction of T Cell Receptor-Antigen Binding": Sup. Table 5

### Sheet: human
effector T (citation 1)	memory T (citation 1)	exhausted T (citation 2)
IL2RA	CD44	PDCD1
CD69	PTPRC	LAG3
KLRG1	SELL	HAVCR2
TNFRSF8	IL7R	TIGIT
TNFRSF4	CCR7	CTLA4
ICOS	KLRG1	CD160
HAVCR2	EOMES	CD244
TBX21	TBX21	BTLA
IFNG	GZMB
IL2	IFNG
PRF1	IL2
GZMA	PRF1
GZMB	TNF
TNF
CCL3
CCL4
CCL5
Reference:
1. https://www.thermofisher.com/us/en/home/life-science/cell-analysis/cell-analysis-learning-center/immunology-at-work/cytotoxic-t-cell-overview.html
2. Wherry, E. John, and Makoto Kurachi. "Molecular and cellular insights into T cell exhaustion." Nature Reviews Immunology 15.8 (2015): 486-499.

### Sheet: mouse
effector T (citation 1)	memory (citation 1)	exhausted (citation 2)
Il2ra	Cd44	Pdcd1
Tnfrsf8	Klrg1	Lag3
Cd44	B3gat1	Havcr2
Cd69	Eomes	Tigit
Il2rb	Tbx21	Ctla4
Tnfrsf4	Prdm1	Cd160
Lag3	Gzmb	Cd244a
Icos	Ifng	Btla
Klrg1	Il2
Tbx21	Prf1
Prdm1	Tnf
Id2
Ifng
Il2
Prf1
Gzma
Gzmb
Tnf
Ccl3
Ccl4
Ccl5
Reference:
1. https://www.thermofisher.com/us/en/home/life-science/cell-analysis/cell-analysis-learning-center/immunology-at-work/cytotoxic-t-cell-overview.html
2. Wherry, E. John, and Makoto Kurachi. "Molecular and cellular insights into T cell exhaustion." Nature Reviews Immunology 15.8 (2015): 486-499.
