## Supplementary material for "pan-MHC and cross-Species Prediction of T Cell Receptor-Antigen Binding": Sup. Table 6

### Sheet: Sup. Table 4_new
ID_Individual (on DBAI)	Internal Patient ID	Age of enrollment	Gender	Race	Ethnicity	Cancer type	ICI treatment	Blood collection time	ICI start time	ICI end time	irAE date: Dermatitis	irAE grade: Dermatitis	irAE date: Diarrhea/colitis	irAE grade: Diarrhea/colitis	irAE date: Hepatitis	irAE grade: Hepatitis	irAE date: Hyperthyroidism	irAE grade: Hyperthyroidism	irAE date: Hypophysitis/hypopituitarism	irAE grade: Hypophysitis/hypopituitarism	irAE date: Hypothyroidism	irAE grade: Hypothyroidism	irAE date: Pneumonitis	irAE grade: Pneumonitis	irae_other_1_date	irae_other_1_name	irae_other_1_grade	irae_other_2_date	irae_other_2_name	irae_other_2_grade
Individual_00000000000004	122	60s	Male	White	NOT Hispanic or Latino	Melanoma	nivolumab	0;6w;3m	0	349					84	1	56	1			140	1
Individual_00000000000005	125	30s	Male	White	NOT Hispanic or Latino	Melanoma	nivolumab	0;6-8w;3m	0	223	224	2	179	3											224	Arthralgia	1
Individual_00000000000006	126	50s	Male	White	NOT Hispanic or Latino	Melanoma	ipilimumab+nivolumab	0;6w;3m	0	715			74	1	61	3									90	Pancreatitis	1
Individual_00000000000007	139	40s	Female	White	Hispanic or Latino	Melanoma	ipilimumab	0;6w	0	21					42	3
Individual_00000000000008	141	70s	Male	White	Hispanic or Latino	Renal Cell Carcinoma	nivolumab	0;6w	0	217	62	1													28	Nephritis	1
Individual_00000000000009	143	60s	Male	White	NOT Hispanic or Latino	Melanoma	pembrolizumab	0;6w	0	407															422	Myocarditis	3
Individual_00000000000010	153	50s	Female	White	NOT Hispanic or Latino	Melanoma	nivolumab	0;6w;3m	0	292			300	2	300	1									166	Pancreatitis	1
Individual_00000000000011	155	50s	Female	White	Unknown / Not Reported	Non-small cell Lung Cancer (adenocarcinoma)	pembrolizumab	0;2w;6m;9m;12m	0	427													257	1	438	Optic neuritis	2
Individual_00000000000012	174	50s	Male	White	NOT Hispanic or Latino	Non-small cell Lung Cancer (squamous)	avelumab+utomilumab	0;6w	7	843					794	2	744	1			815	2			912	Nephritis	3
Individual_00000000000013	191	60s	Male	White	NOT Hispanic or Latino	Non-small cell Lung Cancer (adenocarcinoma)	nivolumab	0;4w	0	56							28	2			56	2
Individual_00000000000014	195	70s	Male	White	NOT Hispanic or Latino	Non-small cell Lung Cancer (adenocarcinoma)	pembrolizumab	0;6w	0	637	126	2											41	2
Individual_00000000000015	196	60s	Male	White	NOT Hispanic or Latino	Renal Cell Carcinoma	nivolumab	0;8w	35	203	78	1	268	2
Individual_00000000000016	197	60s	Male	Asian	NOT Hispanic or Latino	Non-small cell Lung Cancer (adenosquamous)	avelumab+utomilumab	0;6w	8	135					51	1					167	1
Individual_00000000000017	201	70s	Female	White	Hispanic or Latino	Melanoma	nivolumab	0;6w	0	743					16	1									240	Vitiligo	1
Individual_00000000000018	202	70s	Female	White	NOT Hispanic or Latino	Non-small cell Lung Cancer (adenocarcinoma)	durvalumab	0;8w	0	753											84	1
Individual_00000000000019	203	70s	Male	White	NOT Hispanic or Latino	Head and Neck Squamous Cell Cancer	nivolumab	0;8w	0	197											84	2
Individual_00000000000020	205	60s	Female	Unknown / Not Reported	Unknown / Not Reported	Melanoma	pembrolizumab	0;3m	0	148	198	2			22	1									169	Arthralgia	1
Individual_00000000000021	212	30s	Male	White	NOT Hispanic or Latino	Melanoma	ipilimumab+nivolumab	0;6w	0	672					62	1	21	1			83	2	82	1
Individual_00000000000022	213	60s	Female	White	NOT Hispanic or Latino	Non-small cell Lung Cancer (adenocarcinoma)	durvalumab	0;6w;8m	0	280	28	1			56;207	1;2	28	1			84	2			14	Nephritis	1
Individual_00000000000023	215	70s	Male	White	NOT Hispanic or Latino	Renal Cell Carcinoma	ipilimumab+nivolumab	0;6w	0	256															268	Myalgia	3	268	arthralgia	3
Individual_00000000000024	216	40s	Male	White	NOT Hispanic or Latino	Melanoma	ipilimumab+nivolumab	0;6w;3m	0	706					44	1
Individual_00000000000025	217	70s	Male	White	NOT Hispanic or Latino	Melanoma	nivolumab	0;6w	0	365	97;154	1;2			14	2					14	1			183	Arthralgia	1	85	Nephritis	1
Individual_00000000000026	220	80s	Male	White	NOT Hispanic or Latino	Non-small cell Lung Cancer (squamous)	pembrolizumab	0;6w	0	126							126	1
Individual_00000000000027	222	70s	Female	White	NOT Hispanic or Latino	Sinonasal carcinoma	pembrolizumab	0;6w	0	124							61	1
Individual_00000000000028	223	60s	Male	Asian	NOT Hispanic or Latino	Non-small cell Lung Cancer (squamous)	durvalumab	0;2w	0	14					28	3
Individual_00000000000029	224	60s	Female	White	NOT Hispanic or Latino	Non-small cell Lung Cancer (adenocarcinoma)	pembrolizumab	0;8w	0	129													134	3
Individual_00000000000030	228	70s	Male	Black or African American	NOT Hispanic or Latino	Non-small cell Lung Cancer (adenocarcinoma)	pembrolizumab	0;6w	0	73					44	1
Individual_00000000000031	233	50s	Male	White	NOT Hispanic or Latino	Renal Cell Carcinoma	nivolumab	0;8w	0	378	28	1
Individual_00000000000032	235	50s	Female	White	NOT Hispanic or Latino	Non-small cell Lung Cancer (adenocarcinoma)	pembrolizumab	0;3w	0	63	107	1			32	1
Individual_00000000000033	242	60s	Female	White	NOT Hispanic or Latino	Non-small cell Lung Cancer (adenocarcinoma)	pembrolizumab	0;6w	0	131					102	1					42	2			109	Nephritis	1
Individual_00000000000034	248	80s	Male	White	NOT Hispanic or Latino	Non-small cell Lung Cancer (adenocarcinoma)	pembrolizumab	0;6w	0	64			100	2									147	2	147	Arthralgia	1
Individual_00000000000035	252	70s	Male	White	NOT Hispanic or Latino	Non-small cell Lung Cancer (squamous)	pembrolizumab	0;6w;3m	2	63															100	Pancreatitis	2
Individual_00000000000036	254	40s	Female	White	NOT Hispanic or Latino	Melanoma	nivolumab	0;3w;6w;6m;27w;9m	0	364			20;182	2;3
Individual_00000000000037	259	70s	Female	White	NOT Hispanic or Latino	Non-small cell Lung Cancer (squamous)	pembrolizumab	0;6w	0	193	67	1
Individual_00000000000038	262	80s	Male	White	NOT Hispanic or Latino	Melanoma	pembrolizumab	0;6w	0	64											64	2			42	Arthralgia	2
Individual_00000000000039	263	60s	Male	White	NOT Hispanic or Latino	Melanoma	ipilimumab+nivolumab	0;6w	0	21	22	2	9	3			42	1
Individual_00000000000040	264	60s	Male	White	NOT Hispanic or Latino	Head and Neck Squamous Cell Cancer	pembrolizumab	0;6w	0	126			6	2
Individual_00000000000041	266	60s	Male	White	NOT Hispanic or Latino	Non-small cell Lung Cancer (adenocarcinoma)	nivolumab	0;8w	0	121							27	3			118	2	138	2
Individual_00000000000042	270	80s	Female	White	NOT Hispanic or Latino	Non-small cell Lung Cancer (adenocarcinoma)	nivolumab	0;8w	0	520	56	1	112;569	2;3							84	1
Individual_00000000000043	273	30s	Female	White	NOT Hispanic or Latino	Melanoma	nivolumab	0;2w	0	14			28	2
Individual_00000000000044	274	60s	Male	White	NOT Hispanic or Latino	Melanoma	ipilimumab+nivolumab	0;6w	0	264	18	1			21	1									21	Pancreatitis	1
Individual_00000000000045	277	60s	Female	White	NOT Hispanic or Latino	Non-small cell Lung Cancer (squamous)	durvalumab	0;6w	0	70	42	2
Individual_00000000000046	278	60s	Male	White	NOT Hispanic or Latino	Pancreatic cancer	nivolumab+cabiralizumab	0;6w	0	148	7	1			162	3					63	1
Individual_00000000000047	279	80s	Male	White	NOT Hispanic or Latino	Melanoma	pembrolizumab	0;3w;3m	0	545	120	1
Individual_00000000000048	284	70s	Male	White	NOT Hispanic or Latino	Small Cell Lung Cancer	atezolizumab	0;3w	0	28													29	3
Individual_00000000000049	289	60s	Male	White	NOT Hispanic or Latino	Melanoma	nivolumab	0;4w;6m	0	335							28	1			111	2
Individual_00000000000050	290	50s	Male	White	NOT Hispanic or Latino	Head and Neck Squamous Cell Cancer	pembrolizumab	0;6w;3m	0	147											63	1
Individual_00000000000051	295	50s	Male	White	NOT Hispanic or Latino	Melanoma	ipilimumab+nivolumab	0;8w	0	87			99	2									78	1	88	Gastritis	2
Individual_00000000000052	302	50s	Female	Black or African American	NOT Hispanic or Latino	Non-small cell Lung Cancer (squamous)	nivolumab	0;6w	0	45	57	1													57	Myositis	2
Individual_00000000000053	304	70s	Male	White	Unknown / Not Reported	Melanoma	nivolumab	0;8w;3m;6m	0	338											86	1
Individual_00000000000054	305	60s	Female	Unknown / Not Reported	Unknown / Not Reported	Melanoma	ipilimumab+nivolumab	0;6w	0	63			63	3	20	1			106	1					88;146	Nephritis	1	95	Pancreatitis	2
Individual_00000000000055	306	40s	Male	White	NOT Hispanic or Latino	Melanoma	ipilimumab+nivolumab	0;6w	0	48	58	1
Individual_00000000000056	313	70s	Male	White	NOT Hispanic or Latino	Melanoma	ipilimumab+nivolumab	0;3w	0	20	20	1	10	4											29	Nephritis	1	42	Pancreatitis	2
Individual_00000000000057	317	70s	Male	White	NOT Hispanic or Latino	Non-small cell Lung Cancer (squamous)	durvalumab	0;2w	0	14					21	2									20	Myocarditis	5	25	myositis	2
Individual_00000000000058	319	70s	Male	White	NOT Hispanic or Latino	Head and Neck Squamous Cell Cancer	pembrolizumab	0;6w	0	175	133	1
Individual_00000000000059	323	60s	Male	White	NOT Hispanic or Latino	Melanoma	nivolumab	0;8w;3m	0	92													126	2
Individual_00000000000060	325	70s	Male	Black or African American	NOT Hispanic or Latino	Non-small cell Lung Cancer (adenocarcinoma)	durvalumab	0;6w	0	133													57	3
